# Human Endometrial Transcriptome and Progesterone Receptor Cistrome Reveal Important Pathways and Epithelial Regulators

**DOI:** 10.1101/680181

**Authors:** Ru-pin Alicia Chi, Tianyuan Wang, Nyssa Adams, San-pin Wu, Steven L. Young, Thomas E. Spencer, Francesco DeMayo

## Abstract

**Context:** Poor uterine receptivity is one major factor leading to pregnancy loss and infertility. Understanding the molecular events governing successful implantation is hence critical in combating infertility.

**Objective:** To define PGR-regulated molecular mechanisms and epithelial roles in receptivity.

**Design:** RNA-seq and PGR-ChIP-seq were conducted in parallel to identify PGR-regulated pathways during the WOI in endometrium of fertile women.

**Setting:** Endometrial biopsies from the proliferative and mid-secretory phases were analyzed.

**Patients or Other Participants:** Participants were fertile, reproductive aged (18-37) women with normal cycle length; and without any history of dysmenorrhea, infertility, or irregular cycles. In total, 42 endometrial biopsies obtained from 42 women were analyzed in this study.

**Interventions:** There were no interventions during this study.

**Main Outcome Measures:** Here we measured the alterations in gene expression and PGR occupancy in the genome during the WOI, based on the hypothesis that PGR binds uterine chromatin cycle-dependently to regulate genes involved in uterine cell differentiation and function.

**Results:** 653 genes were identified with regulated PGR binding and differential expression during the WOI. These were involved in regulating inflammatory response, xenobiotic metabolism, EMT, cell death, interleukin/STAT signaling, estrogen response, and MTORC1 response. Transcriptome of the epithelium identified 3,052 DEGs, of which 658 were uniquely regulated. Transcription factors IRF8 and MEF2C were found to be regulated in the epithelium during the WOI at the protein level, suggesting potentially important functions that are previously unrecognized.

**Conclusion:** PGR binds the genomic regions of genes regulating critical processes in uterine receptivity and function.

**Précis:** Using a combination of RNA-seq and PGR ChIP-seq, novel signaling pathways and epithelial regulators were identified in the endometrium of fertile women during the window of implantation.
