## Supplemental Table 4 for "Human Endometrial Transcriptome and Progesterone Receptor Cistrome Reveal Important Pathways and Epithelial Regulators"

### Sheet: Sheet1
Term	P-Value
regulation of response to stimulus	8.2e-13
single-organism process	2.3e-11
anatomical structure morphogenesis	3.4e-10
response to oxygen-containing compound	4e-10
regulation of biological quality	5.7e-10
single-multicellular organism process	5.7e-10
cardiovascular system development	6.7e-10
circulatory system development	6.7e-10
regulation of cell communication	7.6e-10
regulation of signaling	7.7e-10
regulation of signal transduction	1.3e-09
single-organism cellular process	1.8e-09
vasculature development	2.3e-09
regulation of multicellular organismal process	2.5e-09
cell migration	3.1e-09
cell motility	6.4e-09
localization of cell	6.4e-09
blood vessel development	7.6e-09
negative regulation of signal transduction	9.9e-09
cellular response to oxygen-containing compound	1.2e-08
regulation of localization	1.7e-08
anatomical structure formation involved in morphogenesis	2.1e-08
negative regulation of response to stimulus	2.6e-08
positive regulation of biological process	2.7e-08
movement of cell or subcellular component	2.9e-08
system development	3e-08
locomotion	3.2e-08
negative regulation of signaling	3.5e-08
response to organic substance	4.2e-08
single-organism developmental process	4.6e-08
response to wounding	5e-08
wound healing	6.5e-08
negative regulation of cell communication	6.6e-08
cellular response to chemical stimulus	6.6e-08
developmental process	6.7e-08
negative regulation of biological process	7.3e-08
response to external stimulus	1.1e-07
anatomical structure development	1.1e-07
multicellular organism development	1.5e-07
animal organ development	1.6e-07
extracellular matrix organization	2.4e-07
regulation of cellular component movement	2.5e-07
extracellular structure organization	2.6e-07
negative regulation of cellular process	2.6e-07
cellular response to organic substance	5.6e-07
blood vessel morphogenesis	5.9e-07
regulation of cell migration	6.5e-07
response to stimulus	6.6e-07
cellular developmental process	7.2e-07
response to stress	1e-06
regulation of cell motility	1e-06
response to chemical	1e-06
angiogenesis	1.2e-06
tissue development	1.5e-06
regulation of locomotion	1.6e-06
multicellular organismal process	1.8e-06
cell adhesion	2.1e-06
localization	2.1e-06
biological adhesion	2.4e-06
inflammatory response	2.5e-06
cell differentiation	2.6e-06
regulation of angiogenesis	3.2e-06
reactive oxygen species metabolic process	3.2e-06
intracellular signal transduction	3.3e-06
single organism signaling	3.4e-06
positive regulation of cellular process	3.5e-06
signal transduction	3.8e-06
regulation of developmental process	4e-06
signaling	4.9e-06
regulation of vasculature development	5.2e-06
regulation of intracellular signal transduction	5.4e-06
cell proliferation	6e-06
regulation of molecular function	6.3e-06
regulation of cellular component organization	6.6e-06
reactive oxygen species biosynthetic process	7.2e-06
defense response	7.3e-06
cell communication	8.9e-06
cytokine production	1e-05
response to lipid	1e-05
regulation of systemic arterial blood pressure	1.1e-05
extracellular matrix disassembly	1.1e-05
cell surface receptor signaling pathway	1.1e-05
nitric oxide biosynthetic process	1.6e-05
regulation of anatomical structure morphogenesis	1.7e-05
regulation of phosphorylation	1.8e-05
regulation of catalytic activity	2.2e-05
actin filament-based process	2.2e-05
negative regulation of endopeptidase activity	2.6e-05
regulation of response to external stimulus	2.8e-05
nitric oxide metabolic process	2.8e-05
regulation of systemic arterial blood pressure mediated by a chemical signal	3e-05
single-organism metabolic process	3e-05
cellular response to stimulus	3.1e-05
negative regulation of cellular component movement	4e-05
response to insulin	4.6e-05
reactive nitrogen species metabolic process	4.8e-05
negative regulation of peptidase activity	5.6e-05
leukocyte migration	5.7e-05
immune system process	6.4e-05
secretion by cell	6.6e-05
biological regulation	6.7e-05
response to hypoxia	6.7e-05
regulation of immune system process	6.9e-05
negative regulation of cellular protein metabolic process	7.5e-05
regulation of cell proliferation	8.4e-05
transmembrane receptor protein tyrosine kinase signaling pathway	8.5e-05
regulation of multicellular organismal development	8.8e-05
platelet degranulation	8.8e-05
blood circulation	9.5e-05
negative regulation of protein metabolic process	0.0001
response to decreased oxygen levels	0.00011
circulatory system process	0.00011
chemotaxis	0.00011
regulation of endopeptidase activity	0.00012
taxis	0.00012
regulation of cell differentiation	0.00012
response to endogenous stimulus	0.00013
regulation of smooth muscle cell proliferation	0.00015
enzyme linked receptor protein signaling pathway	0.00016
growth	0.00017
lipid localization	0.00017
regulation of phosphate metabolic process	0.00017
regulation of phosphorus metabolic process	0.00018
negative regulation of cell proliferation	0.00019
positive regulation of response to stimulus	0.00019
muscle structure development	0.0002
response to peptide hormone	0.00021
positive regulation of reactive oxygen species metabolic process	0.00021
single-organism transport	0.00023
response to hormone	0.00023
protein processing	0.00023
negative regulation of phosphorylation	0.00024
regulation of transport	0.00024
negative regulation of multicellular organismal process	0.00027
regulation of cytokine production	0.00028
response to oxygen levels	0.00028
cellular response to peptide hormone stimulus	0.00028
regulation of protein phosphorylation	0.00028
negative regulation of locomotion	0.00029
cellular response to peptide	0.00029
regulation of reactive oxygen species metabolic process	0.0003
cellular response to endogenous stimulus	0.0003
cellular response to insulin stimulus	0.00032
regulation of protein metabolic process	0.00032
negative regulation of proteolysis	0.00032
regulation of blood pressure	0.00032
regulation of peptidase activity	0.00033
urogenital system development	0.00036
regulation of hydrolase activity	0.00038
regulation of anatomical structure size	0.00042
negative regulation of insulin receptor signaling pathway	0.00042
organ morphogenesis	0.00043
response to peptide	0.00044
positive regulation of vasculature development	0.00048
positive regulation of angiogenesis	0.00049
actin cytoskeleton organization	0.00051
fat cell differentiation	0.00055
secretion	0.00059
regulation of cellular protein metabolic process	0.00059
regulation of extrinsic apoptotic signaling pathway via death domain receptors	0.00059
regulation of nitric oxide biosynthetic process	0.00059
negative regulation of cellular response to insulin stimulus	0.00061
regulation of reactive oxygen species biosynthetic process	0.00062
positive regulation of nitric oxide metabolic process	0.00065
positive regulation of nitric oxide biosynthetic process	0.00065
regulation of inflammatory response	0.00067
positive regulation of catalytic activity	0.00068
cellular response to organonitrogen compound	0.00068
negative regulation of cell death	0.0007
cellular response to acid chemical	0.00071
response to acid chemical	0.00077
hemostasis	0.0008
coagulation	0.0008
response to organonitrogen compound	0.00081
ameboidal-type cell migration	0.00086
regulation of insulin receptor signaling pathway	0.00086
positive regulation of locomotion	0.00088
cellular response to hormone stimulus	0.00091
chemical homeostasis	0.00095
renal system development	0.00096
exocytosis	0.00097
positive regulation of metabolic process	0.00098
negative regulation of cell differentiation	0.00099
endothelial cell migration	0.00099
response to abiotic stimulus	0.001
muscle system process	0.001
lipid storage	0.0011
acute inflammatory response	0.0011
cytokine metabolic process	0.0011
regulation of cell adhesion	0.0011
response to reactive oxygen species	0.0011
negative regulation of response to external stimulus	0.0011
positive regulation of signaling	0.0011
positive regulation of cell motility	0.0012
organic hydroxy compound metabolic process	0.0012
positive regulation of molecular function	0.0012
cellular hormone metabolic process	0.0013
regulation of hormone levels	0.0013
regulation of cellular response to insulin stimulus	0.0013
protein maturation	0.0013
negative regulation of cell migration	0.0014
negative regulation of protein phosphorylation	0.0014
macrophage activation	0.0014
smooth muscle cell proliferation	0.0015
negative regulation of phosphorus metabolic process	0.0015
negative regulation of phosphate metabolic process	0.0015
positive regulation of cell migration	0.0015
single-organism localization	0.0015
neutrophil migration	0.0016
positive regulation of phosphorylation	0.0016
regulation of systemic arterial blood pressure by hormone	0.0016
positive regulation of reactive oxygen species biosynthetic process	0.0016
