## Supplemental Table 5 for "Human Endometrial Transcriptome and Progesterone Receptor Cistrome Reveal Important Pathways and Epithelial Regulators"

### Sheet: Sheet1
Term	P-Value
mitotic cell cycle	9.1e-24
mitotic cell cycle process	3.8e-23
cell cycle	5.3e-22
cell division	8.8e-20
single-organism cellular process	2e-19
cell cycle process	3.1e-18
cellular component organization	1.6e-16
single-organism organelle organization	2.4e-16
regulation of signal transduction	3.5e-16
mitotic nuclear division	6.2e-16
protein phosphorylation	1.4e-15
regulation of cellular component organization	1.7e-15
cell proliferation	2.7e-15
single-organism process	3.1e-15
organelle fission	3.5e-15
regulation of protein phosphorylation	4e-15
nuclear division	4.4e-15
regulation of signaling	5.2e-15
regulation of phosphorylation	8.6e-15
regulation of cell communication	1.3e-14
cellular component organization or biogenesis	1.3e-14
developmental process	2.4e-14
cytoskeleton organization	2.5e-14
anatomical structure development	4.2e-14
cell cycle phase transition	4.5e-14
regulation of kinase activity	6.2e-14
movement of cell or subcellular component	8.1e-14
single-organism developmental process	9.8e-14
mitotic cell cycle phase transition	1.3e-13
regulation of protein kinase activity	1.9e-13
regulation of transferase activity	2.1e-13
positive regulation of cellular process	2.5e-13
regulation of cell cycle	2.6e-13
negative regulation of cellular process	2.9e-13
intracellular signal transduction	5.4e-13
phosphate-containing compound metabolic process	5.6e-13
phosphorus metabolic process	7.4e-13
regulation of protein serine/threonine kinase activity	1e-12
negative regulation of biological process	1.1e-12
DNA replication	1.4e-12
regulation of cell proliferation	2e-12
regulation of phosphorus metabolic process	2.9e-12
DNA-dependent DNA replication	3.5e-12
regulation of protein modification process	4.2e-12
regulation of phosphate metabolic process	4.4e-12
phosphorylation	4.7e-12
positive regulation of biological process	5.2e-12
regulation of response to stimulus	9.2e-12
cell death	1.4e-11
enzyme linked receptor protein signaling pathway	1.6e-11
negative regulation of protein phosphorylation	2e-11
mitotic sister chromatid segregation	2.1e-11
regulation of cell death	2.2e-11
anatomical structure morphogenesis	2.8e-11
cell migration	3.1e-11
programmed cell death	3.2e-11
locomotion	3.8e-11
regulation of cell differentiation	3.9e-11
regulation of programmed cell death	5.7e-11
regulation of molecular function	6.3e-11
apoptotic process	7.7e-11
negative regulation of phosphorylation	1.2e-10
positive regulation of cell differentiation	1.3e-10
regulation of developmental process	2.3e-10
regulation of apoptotic process	2.6e-10
negative regulation of protein modification process	2.6e-10
multicellular organism development	2.8e-10
protein modification process	3.7e-10
cellular protein modification process	3.7e-10
localization of cell	3.8e-10
cell motility	3.8e-10
neurogenesis	4e-10
regulation of mitotic cell cycle	4.2e-10
cellular developmental process	9.8e-10
actin filament-based process	1.1e-09
G1/S transition of mitotic cell cycle	1.1e-09
sister chromatid segregation	1.1e-09
positive regulation of developmental process	1.2e-09
regulation of intracellular signal transduction	1.3e-09
cellular response to oxygen-containing compound	1.3e-09
regulation of multicellular organismal process	2e-09
actin cytoskeleton organization	2e-09
single-multicellular organism process	2e-09
system development	2.1e-09
cell cycle G1/S phase transition	2.3e-09
cellular response to stress	2.3e-09
chromosome segregation	2.5e-09
negative regulation of phosphorus metabolic process	2.9e-09
negative regulation of phosphate metabolic process	2.9e-09
positive regulation of multicellular organismal process	3.7e-09
cell development	4.4e-09
regulation of MAP kinase activity	4.9e-09
nervous system development	4.9e-09
regulation of nuclear division	5.3e-09
negative regulation of cell death	6e-09
generation of neurons	6.4e-09
regulation of cell cycle process	6.5e-09
cell differentiation	6.9e-09
regulation of MAPK cascade	7e-09
transmembrane receptor protein tyrosine kinase signaling pathway	8.4e-09
negative regulation of programmed cell death	8.6e-09
regulation of organelle organization	1.1e-08
regulation of cellular protein metabolic process	1.2e-08
regulation of cytoskeleton organization	1.2e-08
regulation of catalytic activity	1.4e-08
actin filament organization	1.5e-08
regulation of protein metabolic process	1.6e-08
tissue development	1.6e-08
cell morphogenesis	1.7e-08
negative regulation of cellular component organization	1.8e-08
growth	2.1e-08
organelle organization	2.8e-08
cell junction organization	3.4e-08
microtubule-based process	3.4e-08
macromolecule modification	3.7e-08
cellular response to chemical stimulus	3.9e-08
negative regulation of protein metabolic process	4.2e-08
blood vessel development	4.3e-08
negative regulation of apoptotic process	5.3e-08
epithelium development	5.5e-08
negative regulation of cellular protein metabolic process	5.6e-08
cell morphogenesis involved in differentiation	5.7e-08
embryo development	6.5e-08
regulation of mitotic nuclear division	6.6e-08
DNA metabolic process	6.7e-08
positive regulation of macromolecule metabolic process	7.6e-08
regulation of multicellular organismal development	8e-08
positive regulation of transferase activity	8.1e-08
cytoskeleton-dependent cytokinesis	8.2e-08
G2/M transition of mitotic cell cycle	8.4e-08
circulatory system development	9.2e-08
cardiovascular system development	9.2e-08
vasculature development	9.8e-08
neuron differentiation	9.9e-08
response to abiotic stimulus	1.1e-07
response to oxygen-containing compound	1.2e-07
nuclear chromosome segregation	1.4e-07
single-organism metabolic process	1.5e-07
cell cycle G2/M phase transition	1.5e-07
regulation of cell development	1.5e-07
negative regulation of signal transduction	1.6e-07
DNA replication initiation	1.7e-07
positive regulation of molecular function	2.2e-07
positive regulation of kinase activity	2.5e-07
positive regulation of metabolic process	2.9e-07
cell cycle checkpoint	3e-07
cellular component morphogenesis	3.1e-07
positive regulation of protein kinase activity	3.3e-07
positive regulation of cellular metabolic process	3.4e-07
negative regulation of mitotic cell cycle	3.6e-07
anatomical structure formation involved in morphogenesis	4e-07
tube development	4e-07
mitotic cytokinesis	4e-07
negative regulation of kinase activity	4.1e-07
DNA strand elongation involved in DNA replication	4.1e-07
negative regulation of cell communication	4.8e-07
cell surface receptor signaling pathway	4.9e-07
cellular process	5e-07
regulation of cellular process	5e-07
positive regulation of signal transduction	5.1e-07
positive regulation of cell cycle	5.5e-07
positive regulation of cell cycle process	6e-07
negative regulation of signaling	6.1e-07
regulation of cell motility	6.1e-07
negative regulation of cell cycle	6.1e-07
signal transduction by protein phosphorylation	6.2e-07
negative regulation of cell cycle process	6.5e-07
negative regulation of response to stimulus	6.6e-07
signaling	6.7e-07
cellular response to stimulus	6.8e-07
cell-cell junction organization	7.4e-07
blood vessel morphogenesis	7.5e-07
regulation of actin cytoskeleton organization	7.8e-07
regulation of cyclin-dependent protein serine/threonine kinase activity	7.9e-07
regulation of cellular component biogenesis	8.4e-07
epithelial cell differentiation	8.6e-07
MAPK cascade	8.7e-07
in utero embryonic development	8.9e-07
negative regulation of organelle organization	9e-07
single organism signaling	9.4e-07
positive regulation of protein phosphorylation	9.7e-07
negative regulation of protein kinase activity	9.7e-07
