## Supplemental Table 8 for "Human Endometrial Transcriptome and Progesterone Receptor Cistrome Reveal Important Pathways and Epithelial Regulators"

### Sheet: Sheet1
Patient ID	Stage	Age	BMI	Ethnicity	Note
N020	P	no data	no data	no data	*See below
N199	P	24	23.4	Caucasian
N221	P	21	28.8	Asian
N211	P	22	23	African American
N237	P	19	26.6	Caucasian
N241	P	27	22.7	African American
M082	MS	33.1808	29	Caucasian
M125	MS	35.2521	21	Caucasian
M161	MS	31.8603	21	Caucasian
M174	MS	32.8356	23	Caucasian
M517	MS	no data	no data	no data	#See below
M5125	MS	no data	no data	no data	#See below
Note	*	This sample came from the "normal" population which follows the same inclusion criteria and IRB as the other N samples.
	#	The M samples are considered normal with no gynecological abnormality or infertility.
